# A genetic screen reveals dosage-sensitive effects of ASD genes and identifies *domino* as a regulator of synaptic and behavioral phenotypes

**DOI:** 10.64898/2026.01.12.699054

**Authors:** Ellen Stirtz, Zachary B Madaj, Brejnev Muhire, Robert Fillinger, Joe Roy, Dmitri Martirosov, Daniel Bautista, Sreeja Varanasi, Adelheid Lempradl

## Abstract

While heterozygous gene-disrupting variants in dosage-sensitive genes are strongly implicated in autism spectrum disorder (ASD), their effects on behavior *in vivo* remain poorly understood. To address this, we conducted a targeted behavioral screen in *Drosophila* using high-confidence ASD risk genes. This screen identified 48 lines with altered sleep, activity, or social behavior, including many genes not previously known to regulate these behaviors. The chromatin remodeler *domino* (*dom*) emerged as a compelling hit. Heterozygous mutants showed altered social spacing and male-biased changes in sleep and activity. RNA-sequencing revealed changes in gene expression and splicing associated with synaptic pathways. Consistent with these molecular changes, immunofluorescence revealed increased presynaptic activity in a brain region associated with sleep and sensory processing. Together, these findings show that partial loss of ASD risk genes is sufficient to alter behavior and identify *dom* as a link between transcriptional regulation, synaptic organization and behavior.
