## Supplementary material for "A genetic screen reveals dosage-sensitive effects of ASD genes and identifies *domino* as a regulator of synaptic and behavioral phenotypes": Ext. Table 1: Ext. Table 1.xlsx

### Sheet: All Genes
Human Gene	Drosophila Ortholog	Functional Category	FlyBase Description
ACTB	Act87E	Cell Organization & Cytoskeleton	cell cycle/proliferation, cell organization, cytoskeleton structure, cell mobility, chromosome movement, muscle contraction
DNMT3A	ADD1
ATRX	ADD1	Epigenetic Regulation & Chromatin Remodeling	DNA binding, cell organization, gene expression, interacts with methylated H3K9 silencing marks
ANK3	Ank2
ANK2	Ank2	Neurodevelopment & Synaptic Function	cell organization, development, signaling, short term memory regulation, sound perception, microtube cytoskeleton and NMJ development/synapsis.
NACC1	bab1	Transcriptional Regulation	DNA binding, development, reproduction, gene expression, pattern formation, ovary morphogenesis, abdominal pigmentation, olfactory neuron fate diversity
WDFY3	bchs	Cell Organization & Cytoskeleton	metal ion binding, cell organization, development, protein metabolism, vesicle traffiking, nervous system development, lysosome transport, sphingolipid metabolism
DDX3X	bel	Transcriptional Regulation	enzyme, RNA binding, small molecule binding, development, reproduction, embryo viability and fertility
SMARCA4	brm
SMARCA2	brm	Epigenetic Regulation & Chromatin Remodeling	enzyme, DNA binding, small molecule binding, cell cycle/proliferation, cell organization/biogenesis, development, gene expression, Brahama chromatin remodeling complex
CELF4	bru3	Transcriptional Regulation	RNA binding, gene expression, cell organization/biogenesis, protein metabolism
DYNC1H1	btv	Transport & Localization	small molecule binding, cell organizaiton, behavior, reproduction, transport/localization, intraflagellar transport, hearing and other chordotonal dependent function
CACNA1C	ca-alpha1T
CACNA1E	ca-alpha1T
SCN8A	ca-alpha1T
CACNA1A	ca-alpha1T	Signaling & Receptor Activity	transporter, transport/localization, signaling, moderates calcium current in antennal lobe projection neurons and wiring motorneurons
CASK	CASK	Cell Organization & Cytoskeleton	enzyme, receptor binding, small molecule binding, cell organization/biogenesis, transport/localization, behavior, signaling, synaptic development, cell migration
ANKRD11	CG10984	Cell Organization & Cytoskeleton	cytoskeleton binding, cell organization/biogenesis, actin binding and bundle assembly
PRR12	CG17233	Other/Unclassified	predicted to be active in the nucleus
TRIM23	CG17819	Transport & Localization	small molecule binding, transport/localization, predicted to enable GTP binding activity, intracellular protein transport, vesicle mediated transport, active in golgi
NBEA	CG43367	Transport & Localization	transport/localization, predicted to enable protein kinase activity, protein localization
HECTD4	CG6678	Other/Unclassified
CIC	cic	Transcriptional Regulation	DNA binding, transcription factor, development, reproduction, cell organization, gene expression, governs expression of cell proliferation and specification
CORO1A	coro	Cell Organization & Cytoskeleton	cytoskeletal binding, cell organization, development, immune system, response, somatic muscle development
TRIP12	ctrip	Signaling & Receptor Activity	enzyme, metal ion binding, response, protein metabolism, DNA metabolism, regulates circadian oscillations
DIP2A	DIP2	Neurodevelopment & Synaptic Function	cell organization/biogenesis, development, response, axonal bifurcation
DLG4	dlg1	Neurodevelopment & Synaptic Function	enzyme, many processes, neuronal differentiation and organization, cell polarity, cellular growth control, cellular proliferation
TBR1	Doc1	Transcriptional Regulation	DNA binding, transcription factor, development, gene expression, completes differentiation, cell proliferation arrest and survival of amnioserosa cells, cardiogenesis
SRCAP	dom	Epigenetic Regulation & Chromatin Remodeling	enzyme, small molecule binding, cell organization, development, immune system, gene expression, Notch signaling and cell death regulation
DSCAM	Dscam4	Neurodevelopment & Synaptic Function	development, cell organization/biogenesis, response to stimulus, regulates interaction between dendrites and axons in visual system
GRIN2B	Ekar	Signaling & Receptor Activity	receptor, transporter, signaling, transport/localization, response, responds to neurotransmitter glutamate
FOXG1	fd102C	Transcriptional Regulation	DNA binding, transcription factor, development, gene expression, anatomical structure morphogenesis, cell differentiation, RNA pol II transcription regulation
RIMS1	Fife	Signaling & Receptor Activity	transport, signaling, synaptic scaffolding protein, neurotransmitter release, normal motor behavior
ELAVL3	fne	Neurodevelopment & Synaptic Function	RNA binding, reproduction, behavior, gene expression, lack results in fusion of mushroom body and altered male courtship behavior
FOXP2	FoxP
FOXP1	FoxP	Transcriptional Regulation	DNA binding, transcription factor, behavior, reproduction, gene expression, locomotion, self-operant and courtship behavior
HNRNPH2	fus	Transcriptional Regulation	RNA binding, gene expression, mRNA alternative splicing, embryonic dorsal/ventral patterning
GNAI1	Galphaq	Neurodevelopment & Synaptic Function	enzyme, receptor binding, small molecule binding, response, signaling, development, neuronal development, olfaction, flight, learning and memory
SLC6A1	Gat	Transport & Localization	transporter, transport/localization, response, setting excitatory/inhibitory balance of the CNS
GRIA2	GluRIB	Transport & Localization	Receptor, transporter, transport/localization, cation transport
GIGYF2	Gyf
GIGYF1	Gyf	Neurodevelopment & Synaptic Function	maintain neuromuscular homeostasis, IGF signaling, autophagy
ARX	hbn	Transcriptional Regulation	DNA binding, transcription factor, gene expression, involved in regulation of transcription by RNA pol II
KMT5B	Hmt4-20	Cell Organization & Cytoskeleton	enzyme, cell organization, protein metabolism, methyltransferase
RORB	Hr3	Transcriptional Regulation	DNA binding, receptor, transcription factor, metal ion binding, development, gene expression
KDM3B	JHDM2	Epigenetic Regulation & Chromatin Remodeling	enzyme, DNA binding, cell organization, gene expression, protein metabolism, removal of methyl groups of H3K9
KCNQ3	KCNQ	Transport & Localization	Transporter, transport/localization, development, cardiac muscle contraction
PHF2	Kdm2	Epigenetic Regulation & Chromatin Remodeling	enzyme, DNA binding, transcription factor, metal ion binding, cell organization, development, protein metabolism, histone demethylase
LRRC4C	kek3	Other/Unclassified	predicted integral componenet of plasma membrane
CHD8	kis
CHD7	kis	Epigenetic Regulation & Chromatin Remodeling	enzyme, small molecule binding, cell organization/biogenesis, development, gene expression, developmental patterning, cell proliferation, eye development, synaptic transmission, axonal pruning, memory
EBF3	kn	Transcriptional Regulation	DNA binding, transcription factor, development, cell organization/biogenesis, immune system, gene expression, signaling, response
GFAP	LamC	Cell Organization & Cytoskeleton	structural molecule, cell organization, development, shape/structural integrity of the nucleus, genome integrity, gene regulation
DHCR7	LBR	Epigenetic Regulation & Chromatin Remodeling	enzyme, cell organization, anchors lamina and heterochromatin to inner nuclear membrane
ZBTB20	lola	Transcriptional Regulation	DNA binding, transcription factor, cell organization, developemnt, reproduction, immune response, gene expression
KMT2C	Lpt	Epigenetic Regulation & Chromatin Remodeling	enzyme, transcription factor, metal ion binding, cell organization, development, protein metabolism, histone methylation and BMP signaling
MEF2C	Mef2	Neurodevelopment & Synaptic Function	DNA binding, transcription factor, development, transport/localization, gene expression, muscle development, regulated gene expression of fat body and neural tissue
DYRK1A	mnb	Neurodevelopment & Synaptic Function	enzyme, regulator, transcription factor, small molecule binding, development, behavior, response, protein metabolism, cell cycle, cytoskeleton, neural proliferation, neurogenesis, neuronal differentiation, synaptic plasticity
SLC9A6	Nhe2	Transport & Localization	transporter, transport/localization, development, promotes proliferation, morphogenesis, planar cell polarity
NLGN3	Nlg3
NLGN4X	Nlg3
NLGN2	Nlg3	Neurodevelopment & Synaptic Function	receptor binding, receptor, cell organization, development, transport, signaling, synapse formation and synaptic transmission
NRXN2	Nrx-1
NRXN3	Nrx-1
NRXN1	Nrx-1	Neurodevelopment & Synaptic Function	receptor binding, cell organization, transport, development, signaling, reuglates synaptic archetecture and function, synaptic growth, transmission, learning/memory, lcoomotion, visual function
ARID1B	osa	Epigenetic Regulation & Chromatin Remodeling	DNA binding, development, gene expression, cell cycle/proliferation, cell organization/biogenesis, signaling, Wnt antagonist
PTK7	otk	Cell Organization & Cytoskeleton	enzyme, receptor binding, small molecule binding, cell organization, development, reproduction, response, signaling, protein metabolism, axon guidance in CNS and motor neurons, non-canonical Wnt signaling
MBOAT7	oys	Cell Organization & Cytoskeleton	enzyme, reproduction, development, cell organization, germ cell migration and spermatid individualization
TCF7L2	pan	Transcriptional Regulation	DNA binding, transcription factor, development, gene expression, cell fate specification
SHANK3	Prosap
SHANK2	Prosap	Neurodevelopment & Synaptic Function	receptor binding, cell organization, development, synaptic growth and development, structure of NMJ and synapses
SYNGAP1	raskol	Neurodevelopment & Synaptic Function	response to stimulus, signaling, embryonic border cell migration and adhesion, actin cytoskeleton remodeling
GABRB3	Rdl
GABRB2	Rdl	Transport & Localization	receptor, transporter, transportation/localization, behavior, response to stimulus, signaling, resistance to dieldrin, visual processing, odor coding
RFX3	Rfx	Transcriptional Regulation	TF, DNA binding, cell organization/biogenesis, development, gene expression, ciliary sensory neurons
ARHGEF9	RhoGEF3	Cell Organization & Cytoskeleton	regulator, cell organization/biogenesis, response to stimulus, immune system, actin reorganization, melanotic encapsulation of foreign target, wound healing
VEZF1	rn	Transcriptional Regulation	DNA binding, transcription factor, development, gene expression, olfactory neuron specification factor
MBD5	sba	Epigenetic Regulation & Chromatin Remodeling	DNA binding, predicted to enable chromatin binding activity
KCNB1	Shab	Neurodevelopment & Synaptic Function	transporter, behavior, signaling, cell organization, regulate excitability in neurons and muscles
SIN3A	Sin3A	Epigenetic Regulation & Chromatin Remodeling	transcription factor, cell cycle/proliferation, development, gene expression, chromatin regulator Wnt signaling, muscle development, cell migration
IQSEC2	siz	Neurodevelopment & Synaptic Function	regulator, development, cell organization, signaling, response, axon guidance, myoblast fusion
MED13L	skd
MED13	skd	Transcriptional Regulation	transcription factor, development, gene expression, signaling, response, developmental signaling
SKI	Snoo	Transcriptional Regulation	DNA binding, transcription factor, cell organization/biogenesis, signaling, response, Activin signaling
SOX5	Sox102F	Transcriptional Regulation	TF, DNA binding, development, gene expression, Wnt signaling
PPP1R9B	Spn	Signaling & Receptor Activity	receptor binding, cytoskeletal binding, cell organization, development, response, signaling, regulates neurexin signaling
CACNA2D3	stj	Neurodevelopment & Synaptic Function	transporter, cell organization/biogenesis, transport/localization, development, signaling/response to stimuli, neuromuscular junction development
SYN1	Syn	Neurodevelopment & Synaptic Function	small molecule binding, behaivior, response, nervous system process, signaling, synaptic vesicles, short term learning/memory, olfactory habituation
NCOA1	tai	Transcriptional Regulation	transcription factor, development, reproduction, gene expression, border cell migration
TEK	Tie	Signaling & Receptor Activity	enzyme, receptor, small molecule binding, response to stimulus, signaling, tyrosine kinase receptor, survival, cell migration
TM9SF4	TM9SF4	Transport & Localization	transport/localization, immune system, response, protein involved in cellular immunity
PHF21A	tou
BAZ2B	tou	Cell Organization & Cytoskeleton	cytoskeleton binding, cell organization/biogenesis, development, dendrite severing
TRIO	trio	Neurodevelopment & Synaptic Function	regulator, development, cell organization/biogenesis, response to stimulus, signaling, regulate actin structure and cell adhesion, neural wiring (axon and dendrite patterning), muscle development
UBE3A	Ube3a	Neurodevelopment & Synaptic Function	enzyme, cell organization, development, protein metabolism, protein degradation, ubiquitination, affects neuronal function, synaptic plasticity, long-term memory or dendridic development
VPS13B	Vps13B	Cell Organization & Cytoskeleton	transport/localization, cell organization, mitochondrion organization, protein retention in golgi, protein targeting to vacuole
PPP2R5D	wrd	Cell Organization & Cytoskeleton	regulator, cell organization, response, signaling, protein metabolism, influences metabolism and growth

### Sheet: Screened Genes
Drosophila Gene	RRID:BDDSC_
Act87E	57952
ADD1	52172
Ank2	61809
bab1	44736
bchs	59378
bel	37660
brm	34260
bru3	34319
btv	44783
ca-alpha1T	51222
CASK	32778
CG10984	34240
CG17233	52073
CG17819	56486
CG43367	59545
CG6678	42992
cic	44886
coro	38138
ctrip	41385
DIP2	34424
dlg1	59722
Doc1	59506
dom	44733
Dscam4	34218
Ekar	60757
fd102C	60846
Fife	42385
fne	41101
FoxP	52138
fus	30645
Galphaq	38179
Gat	60775
GluRIB	31018
Gyf	31010
hbn	59158
Hmt4-20	43711
Hr3	37030
JHDM2	59126
KCNQ	36053
Kdm2	44977
kek3	44786
kis	30670
kn	35112
LamC	60784
LBR	40212
lola	59701
Lpt	53396
Mef2	37229
mnb	56265
Nhe2	44320
Nlg3	58509
Nrx-1	55467
osa	33192
otk	59688
oys	40775
pan	61703
Prosap	41422
raskol	59691
Rdl	36016
Rfx	30604
RhoGEF3	34194
rn	44338
sba	42988
Shab	43122
Sin3A	34279
siz	38550
skd	52899
Snoo	34317
Sox102F	32729
Spn	57955
stj	34109
Syn	42339
tai	53082
Tie	37331
TM9SF4	43567
tou	33074
trio	37681
Ube3a	58030
Vps13B	61095
wrd	52137

### Sheet: Viable Genes
Drosophila Gene	RRID:BDDSC_	Chromosome
Act87E	57952	3
ADD1	52172	2
Ank2	61809	3
bab1	44736	3
bchs	59378	2
bel	37660	3
brm	34260	3
bru3	34319	3
btv	44783	2
Ca-alpha1T	51222	X
CASK	32778	3
CG10984	34240	3
CG17233	52073	3
CG17819	56486	3
CG43367	59545	3
CG6678	42992	3
cic	44886	3
coro	38138	2
ctrip	41385	3
DIP2	34424	3
dlg1	59722	X
Doc1	59506	3
dom	44733	2
Ekar	60757	4
fd102C	60846	4
Fife	42385	3
fne	41101	X
FoxP	52138	3
fus	30645	2
Galphaq	38179	2
GluRIB	31018	3
hbn	59158	2
Hmt4-20	43711	X
Hr3	37030	2
JHDM2	59126	3
KCNQ	36053	2
Kdm2	44977	3
kis	30670	2
kn	35112	2
LamC	60784	2
LBR	40212	2
Lpt	53396	2
mnb	56265	X
Nhe2	44320	2
Nlg3	58509	3
Nrx-1	55467	3
osa	33192	3
otk	59688	2
pan	61703	4
Prosap	41422	2
raskol	59691	X
Rdl	36016	3
RhoGEF3	34194	3
rn	44338	3
Shab	43122	3
Sin3A	34279	2
siz	38550	3
skd	52899	3
Spn	57955	3
stj	34109	2
Syn	42339	3
tai	53082	2
Tie	37331	3
TM9SF4	43567	2
trio	37681	3
Ube3a	58030	3
Vps13B	61095	3
wrd	52137	3
