## Supplementary material for "A genetic screen reveals dosage-sensitive effects of ASD genes and identifies *domino* as a regulator of synaptic and behavioral phenotypes": Ext. Table 7: Ext. Table 7.xlsx

### Sheet: Right Lobe Male rep1
nc82 measurements	Area	Area Pixel	Mean	Min	Max	X	Y	IntDen	RawIntDen	Zslice	Slices Opened		Signal Amount: RawIntDen - (Area x MeanBG_foramen)	Normalized Percentage foramen		mean foramen normalized	mean foramen normalized %
dom44733_1	6941.3	58318	67.693	14	217	301.185	229.942	469879	3947733	11	8-14		1.56305e+06	152.528		26.802	126.337
dom44733_2	5791.4	48657	59.116	19	141	293.077	244.087	342364	2876404	11	8-14		838795	81.8524		17.239	81.2595
dom44733_3	6932.61	58245	65.472	18	159	301.357	228.217	453893	3813424	13	10-16		1.28483e+06	125.378		22.059	103.98
dom44733_4	6107.29	51311	75.057	18	189	302.392	239.257	458397	3851264	11	8-14		1.53888e+06	150.169		29.991	141.369
dom44733_5	5250.55	44113	69.536	17	184	296.527	212.002	365102	3067441	10	7-13		1.25515e+06	122.481		28.453	134.119
dom44733_7	6506.62	54666	58.122	19	129	292.905	208.207	378179	3177311	11	8-14		994989	97.0944		18.201	85.7941
WT1	6294.04	52880	63.274	16	186	312.742	273.93	398249	3345931	18	15-21		1.25733e+06	122.694		23.777	112.078
WT3	5161.04	43361	65.159	15	181	310.327	230.287	336287	2825350	17	14-20		1.17807e+06	114.96		27.169	128.067
WT4	4943.58	41534	77.897	18	277	308.602	263.235	385093	3235393	16	13-19		1.55725e+06	151.962		37.493	176.731
WT5	6030.28	50664	47.476	13	116	300.84	228.39	286294	2405328	16	13-19		578232	56.4258		11.413	53.7975
WT6	5951.49	50002	55.411	16	128	299.805	258.577	329779	2770671	18	15-21		813143	79.3492		16.262	76.6542
WT7	5603.22	47076	57.429	18	167	293.422	244.26	321787	2703528	20	17-23		733162	71.5444		15.574	73.4112
WT8	6171.21	51848	47.569	14	96	292.905	239.43	293558	2466358	19	16-22		731680	71.3998		14.112	66.5198
WT9	6714.32	56411	60.471	17	170	306.877	238.912	406023	3411244	19	16-22		1.34925e+06	131.665		23.918	112.742
dom76192_1	5493.96	46158	60.735	15	181	285.832	259.095	333677	2803423	14	11-17		1.01572e+06	99.1177		22.005	103.725
dom76192_3	5538.47	46532	76.725	18	200	293.422	225.63	424938	3570160	10	7-13		1.78743e+06	174.423		38.413	181.067
dom76192_4	7113.89	59768	59.929	15	161	281.175	224.595	426331	3581860	10	7-13		1.57479e+06	153.673		26.348	124.197
dom76192_6	5816.51	48868	58.552	15	175	286.522	248.4	340568	2861316	7	4-10		969391	94.5965		19.837	93.5057
dom76192_7	5275.43	44322	51.444	16	161	286.867	249.435	271386	2280079	8	5-11		693795	67.7028		15.654	73.7883
dom76192_8	4796.71	40300	67.834	18	215	307.567	198.72	325379	2733707	10	7-13		1.12828e+06	110.101		27.997	131.97
dom76192_9	6170.85	51845	59.422	13	147	283.762	223.732	366687	3080754	9	6-12		1.16648e+06	113.829		22.499	106.054
													Average WT			Average WT
													1.02476e+06			21.2148
Background nc82 (foramen)
		Area Pixel
dom44733_1	133.784	1124	40.891	19	66	355.695	245.295	5470.51	45961	11	8-14
dom44733_2	133.784	1124	41.877	16	73	348.795	257.715	5602.51	47070	11	8-14
dom44733_3	133.784	1124	43.413	17	74	352.935	236.325	5807.94	48796	13	10-16
dom44733_4	133.784	1124	45.066	20	74	350.865	259.785	6029.09	50654	11	8-14
dom44733_5	133.784	1124	41.083	18	69	348.795	210.795	5496.22	46177	10	7-13
dom44733_7	133.784	1124	39.921	16	69	339.825	232.875	5340.77	44871	11	8-14
WT1	133.784	1124	39.497	14	65	360.525	294.285	5284.11	44395	18	15-21
WT3	133.784	1124	37.99	18	70	364.665	261.165	5082.49	42701	17	14-20
WT4	133.784	1124	40.404	20	73	357.765	278.415	5405.4	45414	16	13-19
WT5	133.784	1124	36.063	19	62	360.525	253.575	4824.68	40535	16	13-19
WT6	133.784	1124	39.149	17	65	358.455	266.685	5237.58	44004	18	15-21
WT7	133.784	1124	41.855	18	67	345.345	247.365	5599.53	47045	20	17-23
WT8	133.784	1124	33.457	16	57	348.795	266.685	4476.05	37606	19	16-22
WT9	133.784	1124	36.553	16	62	359.145	265.305	4890.26	41086	19	16-22
dom76192_1	133.784	1124	38.73	19	70	339.135	282.555	5181.4	43532	14	11-17
dom76192_3	133.784	1124	38.312	16	64	346.725	242.535	5125.57	43063	10	7-13
dom76192_4	133.784	1124	33.581	12	56	345.345	254.955	4492.6	37745	10	7-13
dom76192_6	133.784	1124	38.715	19	73	336.375	242.535	5179.49	43516	7	4-10
dom76192_7	133.784	1124	35.79	16	60	340.515	274.965	4788.14	40228	8	5-11
dom76192_8	133.784	1124	39.837	17	67	358.455	215.625	5329.58	44777	10	7-13
dom76192_9	133.784	1124	36.923	17	63	346.725	233.565	4939.66	41501	9	6-12
44733 #3 slightly obscured by center tissue (excluded)
44733 #5 tissue covering left lobe (excluded)
44733 #7 hard to find the left lobe (excluded)

### Sheet: Left Lobe Male rep1
nc82 measurements	Area	Area Pixel	Mean	Min	Max	X	Y	IntDen	RawIntDen	Zslice	Slices Opened		Signal Amount: RawIntDen - (Area x MeanBG_foramen)	Normalized Percentage foramen		mean foramen normalized	mean foramen normalized %
dom44733_1	6198.82	52080	67.663	19	198	400.2	219.075	419433	3523905	11	8-14		1.3943e+06	142.204		26.772	140.365
dom44733_2	5504.67	46248	57.878	17	137	388.642	215.28	318600	2676745	11	8-14		740018	75.474		16.001	83.8929
dom44733_3	6089.32	51160	75.314	18	190	398.13	220.8	458613	3853085	13	10-16		1.63208e+06	166.454		31.901	167.256
dom44733_4	5853.29	49177	78.165	17	285	400.717	232.702	457525	3843944	11	8-14		1.62773e+06	166.012		33.099	173.537
dom44733_5	4839.8	40662	50.72	17	134	404.34	208.552	245473	2062361	14	11-17		458570	46.7693		11.278	59.1303
dom44733_7	6861.08	57644	54.607	18	177	411.24	227.182	374660	3147741	13	10-16		945798	96.4614		16.408	86.0268
WT1	6516.26	54747	63.579	16	159	416.932	284.107	414296	3480750	18	15-21		1.31841e+06	134.464		24.082	126.261
WT3	5967.56	50137	63.554	18	228	417.277	226.147	379261	3186396	17	14-20		1.28169e+06	130.719		25.564	134.032
WT4	6248.93	52501	64.308	17	173	407.617	259.612	401857	3376237	16	13-19		1.25499e+06	127.995		23.904	125.328
WT5	4750.53	39912	50.582	16	122	399.51	207.862	240290	2018819	16	13-19		579472	59.1001		14.519	76.1228
WT6	5525.38	46422	60.262	20	147	403.995	238.912	332972	2797495	18	15-21		980120	99.9619		21.113	110.695
WT7	5540.85	46552	53.814	17	115	395.37	233.91	298175	2505142	20	17-23		556708	56.7783		11.959	62.7008
WT8	6015.88	50543	44.862	15	98	400.717	226.147	269884	2267457	19	16-22		576440	58.7907		11.405	59.7962
WT9	7698.54	64680	56.592	15	141	419.865	254.265	435676	3660374	19	16-22		1.29613e+06	132.191		20.039	105.064
dom76192_1	5493.72	46156	55.845	15	181	396.06	254.437	306799	2577600	14	11-17		789978	80.5694		17.115	89.7336
dom76192_3	5702.85	47913	69.785	20	216	400.027	222.007	397974	3343618	10	7-13		1.50798e+06	153.797		31.473	165.012
dom76192_4	5975.65	50205	61.138	14	203	386.572	210.967	365339	3069432	10	7-13		1.3835e+06	141.102		27.557	144.481
dom76192_6	7224.82	60700	75.716	15	213	393.3	247.71	547037	4595980	7	4-10		2.24598e+06	229.066		37.001	193.995
dom76192_7	5472.77	45980	49.08	14	142	389.85	235.635	268602	2256689	8	5-11		611065	62.3222		13.29	69.6792
dom76192_8	5831.15	48991	62.526	15	210	414.862	216.487	364599	3063213	7	4-10		1.07594e+06	109.735		21.962	115.146
dom76192_9	5493.96	46158	65.984	18	194	396.577	199.755	362515	3045705	9	6-12		1.34141e+06	136.81		29.061	152.366
													Average WT			Average WT
													980494			19.0731
Background nc82 (foramen)
		Area Pixel
dom44733_1	133.784	1124	40.891	19	66	355.695	245.295	5470.51	45961	11	8-14
dom44733_2	133.784	1124	41.877	16	73	348.795	257.715	5602.51	47070	11	8-14
dom44733_3	133.784	1124	43.413	17	74	352.935	236.325	5807.94	48796	13	10-16
dom44733_4	133.784	1124	45.066	20	74	350.865	259.785	6029.09	50654	11	8-14
dom44733_5	133.784	1124	39.442	19	71	352.245	208.035	5276.73	44333	14	11-17
dom44733_7	133.784	1124	38.199	18	66	339.825	242.535	5110.46	42936	13	10-16
WT1	133.784	1124	39.497	14	65	360.525	294.285	5284.11	44395	18	15-21
WT3	133.784	1124	37.99	18	70	364.665	261.165	5082.49	42701	17	14-20
WT4	133.784	1124	40.404	20	73	357.765	278.415	5405.4	45414	16	13-19
WT5	133.784	1124	36.063	19	62	360.525	253.575	4824.68	40535	16	13-19
WT6	133.784	1124	39.149	17	65	358.455	266.685	5237.58	44004	18	15-21
WT7	133.784	1124	41.855	18	67	345.345	247.365	5599.53	47045	20	17-23
WT8	133.784	1124	33.457	16	57	348.795	266.685	4476.05	37606	19	16-22
WT9	133.784	1124	36.553	16	62	359.145	265.305	4890.26	41086	19	16-22
dom76192_1	133.784	1124	38.73	19	70	339.135	282.555	5181.4	43532	14	11-17
dom76192_3	133.784	1124	38.312	16	64	346.725	242.535	5125.57	43063	10	7-13
dom76192_4	133.784	1124	33.581	12	56	345.345	254.955	4492.6	37745	10	7-13
dom76192_6	133.784	1124	38.715	19	73	336.375	242.535	5179.49	43516	7	4-10
dom76192_7	133.784	1124	35.79	16	60	340.515	274.965	4788.14	40228	8	5-11
dom76192_8	133.784	1124	40.564	13	71	358.455	224.595	5426.83	45594	7	4-10
dom76192_9	133.784	1124	36.923	17	63	346.725	233.565	4939.66	41501	9	6-12
44733 #3 slightly obscured by center tissue (excluded)
44733 #5 tissue covering left lobe (excluded)
44733 #7 hard to find the left lobe (excluded)

### Sheet: Right Lobe Female rep1
nc82 measurements	Area	Area Pixel	Mean	Min	Max	X	Y	IntDen	RawIntDen	Zslice	Slices Opened		Signal Amount: RawIntDen - (Area x MeanBG_foramen)	Normalized Percentage foramen		mean foramen normalized	mean foramen normalized %
dom44733_1	7611.89	63952	50.652	12	163	283.59	220.627	385555	3239276	14	11-17		1.32564e+06	86.9134		20.729	89.621
dom44733_2	7289.81	61246	116.781	19	389	303.6	269.962	851309	7152357	7	4-10		4.71115e+06	308.879		76.922	332.569
dom44733_3	7283.38	61192	84.434	19	283	295.147	194.925	614961	5166656	7	4-10		2.68581e+06	176.091		43.892	189.765
dom44733_4	7743.29	65056	81.356	16	252	299.115	237.36	629962	5292686	8	5-11		2.88574e+06	189.199		44.358	191.78
dom44733_8	7509.41	63091	79.198	18	214	301.012	217.522	594733	4996706	8	5-11		2.42852e+06	159.222		38.492	166.419
dom44733_9	7978.72	67034	89.94	16	255	313.087	201.48	717607	6029046	9	6-12		3.20913e+06	210.401		47.873	206.977
WT1	6271.19	52688	58.849	16	145	287.385	280.14	369051	3100616	3	1-7		1.21839e+06	79.8817		23.125	99.98
WT2	9843.13	82698	62.771	17	200	277.38	290.317	617865	5191049	4	1-7		2.09996e+06	137.681		25.393	109.786
WT3	8165.35	68602	66.65	17	247	299.287	257.715	544219	4572308	4	1-7		1.68025e+06	110.163		24.493	105.894
WT4	7343.37	61696	71.411	15	191	327.06	204.585	524394	4405746	5	2-8		2.10233e+06	137.836		34.076	147.326
WT5	7601.89	63868	57.88	15	174	302.22	243.915	439998	3696689	6	3-9		1.14784e+06	75.2565		17.972	77.7012
WT6	7857.44	66015	56.79	15	138	286.522	258.577	446224	3748992	4	1-7		1.28571e+06	84.2953		19.476	84.2037
WT8	8439.83	70908	55.07	13	143	283.417	227.7	464778	3904875	6	3-9		1.50209e+06	98.4818		21.184	91.5882
WT9	7180.06	60324	54.888	14	124	322.92	202.86	394103	3311093	5	2-8		1.16537e+06	76.4054		19.318	83.5206
dom76192_1	7550.71	63438	53.541	15	129	326.715	244.777	404271	3396519	8	5-11		1.21222e+06	79.4773		19.109	82.617
dom76192_2	6967.25	58536	63.166	17	233	292.215	234.6	440094	3697492	5	2-8		1.48366e+06	97.2737		25.346	109.582
dom76192_3	8240.93	69237	72.036	16	297	278.587	255.127	593644	4987561	6	3-9		2.36625e+06	155.139		34.176	147.759
dom76192_4	7969.91	66960	68.535	15	236	258.75	229.08	546221	4589132	6	3-9		1.95178e+06	127.965		29.148	126.02
dom76192_6	7200.06	60492	75.736	17	262	280.83	250.642	545301	4581397	5	2-8		2.11865e+06	138.906		35.024	151.425
dom76192_7	7019.14	58972	95.56	18	347	303.945	245.985	670749	5635359	6	3-9		3.26522e+06	214.078		55.369	239.386
dom76192_9	7456.2	62644	51.566	15	141	291.007	222.18	384485	3230287	10	7-13		1.20106e+06	78.7455		19.173	82.8937
													Average WT			Average WT
													1.52524e+06			23.1296
Background nc82 (foramen)
	Area	Area Pixel	Mean	Min	Max	X	Y	IntDen	RawIntDen	Zslice
dom44733_1	133.784	1124	29.923	11	51	347.415	240.465	4003.29	33634	14
dom44733_2	133.784	1124	39.859	18	71	357.765	281.865	5332.56	44802	7
dom44733_3	133.784	1124	40.542	19	70	346.035	220.455	5423.85	45569	7
dom44733_4	133.784	1124	36.998	16	62	354.315	276.345	4949.77	41586	8
dom44733_8	133.784	1124	40.706	19	78	355.695	233.565	5445.87	45754	8
dom44733_9	133.784	1124	42.067	19	74	363.975	230.115	5627.86	47283	9
WT1	133.784	1124	35.724	16	57	343.965	286.005	4779.33	40154	3
WT2	133.784	1124	37.378	16	69	352.935	297.735	5000.6	42013	4
WT3	133.784	1124	42.157	17	67	343.275	260.475	5640	47385	4
WT4	133.784	1124	37.335	17	58	378.465	234.255	4994.77	41964	5
WT5	133.784	1124	39.908	15	67	357.075	264.615	5339.1	44857	6
WT6	133.784	1124	37.314	16	58	341.895	288.075	4992.03	41941	4
WT8	133.784	1124	33.886	11	59	345.345	261.855	4533.42	38088	6
WT9	133.784	1124	35.57	19	62	361.215	257.025	4758.74	39981	5
dom76192_1	133.784	1124	34.432	15	56	375.705	277.725	4606.51	38702	8
dom76192_2	133.784	1124	37.82	18	64	355.695	257.715	5059.75	42510	5
dom76192_3	133.784	1124	37.86	19	63	338.445	260.475	5065.11	42555	6
dom76192_4	133.784	1124	39.387	17	71	319.815	226.665	5269.36	44271	6
dom76192_6	133.784	1124	40.712	19	69	341.895	245.985	5446.58	45760	5
dom76192_7	133.784	1124	40.191	16	66	362.595	243.915	5376.95	45175	6
dom76192_9	133.784	1124	32.393	13	56	361.905	263.235	4333.7	36410	10
76192 #1 hard to distinguish lobes (excluded)

### Sheet: Left Lobe Female rep1
nc82 measurements	Area	Area Pixel	Mean	Min	Max	X	Y	IntDen	RawIntDen	Zslice	Slices Opened		Signal Amount: RawIntDen - (Area x MeanBG_foramen)	Normalized Percentage foramen		mean foramen normalized	mean foramen normalized %
dom44733_1	7644.74	64228	43.05	10	123	400.372	202.17	329109	2765041	14	11-17		843146	53.7209		13.127	55.564
dom44733_2	7169.59	60236	75.026	16	263	416.07	257.542	537904	4519252	7	4-10		2.11831e+06	134.967		35.167	148.855
dom44733_3	7927.3	66602	63.108	17	166	403.995	189.922	500277	4203128	7	4-10		1.50295e+06	95.7601		22.566	95.5175
dom44733_4	7652.59	64294	83.039	17	292	412.447	249.435	635464	5338914	8	5-11		2.96016e+06	188.606		46.041	194.883
dom44733_8	7792.33	65468	71.246	17	229	414.345	213.727	555173	4664339	8	5-11		1.9994e+06	127.391		30.54	129.27
dom44733_9	8632.05	72523	93.381	19	365	427.627	216.487	806066	6772240	9	6-12		3.72141e+06	237.109		51.314	217.202
WT1	6664.92	55996	58.116	14	148	401.925	276	387336	3254238	3	1-7		1.25384e+06	79.8879		22.392	94.781
WT2	8468.75	71151	62.768	15	150	411.412	267.202	531563	4465978	4	1-7		1.8065e+06	115.1		25.39	107.471
WT3	8923.54	74972	82.091	16	266	415.38	277.035	732540	6154503	4	1-7		2.99391e+06	190.756		39.934	169.033
WT4	7431.44	62436	54.685	15	148	435.39	258.06	406391	3414332	5	2-8		1.08328e+06	69.0212		17.35	73.4392
WT5	6970.22	58561	59.361	16	178	416.932	260.647	413761	3476254	6	3-9		1.1392e+06	72.584		19.453	82.3407
WT6	7539.4	63343	56.969	15	141	401.062	265.132	429514	3608601	4	1-7		1.24502e+06	79.3262		19.655	83.1958
WT8	8605.51	72300	59.65	13	164	407.445	227.527	513322	4312721	6	3-9		1.86276e+06	118.686		25.764	109.054
WT9	7314.8	61456	54.632	14	117	431.595	235.635	399619	3357440	5	2-8		1.17145e+06	74.6387		19.062	80.6857
dom76192_1	7569.75	63598	47.229	15	114	431.595	263.752	357508	3003640	8	5-11		813834	51.8532		12.797	54.1672
dom76192_2	6813.47	57244	68.955	16	227	420.9	246.675	469825	3947283	5	2-8		1.78231e+06	113.56		31.135	131.788
dom76192_3	7012	58912	72.555	15	191	384.675	225.63	508755	4274352	6	3-9		2.04394e+06	130.229		34.695	146.857
dom76192_4	6863.7	57666	73.065	19	316	371.737	192.855	501495	4213362	6	3-9		1.94207e+06	123.739		33.678	142.552
dom76192_6	6595.41	55412	73.07	18	258	393.3	225.285	481928	4048965	5	2-8		1.79303e+06	114.243		32.358	136.965
dom76192_7	6481.98	54459	75.888	13	227	418.312	245.467	491903	4132767	6	3-9		1.94401e+06	123.862		35.697	151.098
dom76192_9	6324.51	53136	50.006	14	136	416.76	217.695	316266	2657137	10	7-13		935903	59.6308		17.613	74.5524
													Average WT			Average WT
													1.5695e+06			23.625
Background nc82 (foramen)
	Area	Area Pixel	Mean	Min	Max	X	Y	IntDen	RawIntDen	Zslice	Slices Opened
dom44733_1	133.784	1124	29.923	11	51	347.415	240.465	4003.29	33634	14	11-17
dom44733_2	133.784	1124	39.859	18	71	357.765	281.865	5332.56	44802	7	4-10
dom44733_3	133.784	1124	40.542	19	70	346.035	220.455	5423.85	45569	7	4-10
dom44733_4	133.784	1124	36.998	16	62	354.315	276.345	4949.77	41586	8	5-11
dom44733_8	133.784	1124	40.706	19	78	355.695	233.565	5445.87	45754	8	5-11
dom44733_9	133.784	1124	42.067	19	74	363.975	230.115	5627.86	47283	9	6-12
WT1	133.784	1124	35.724	16	57	343.965	286.005	4779.33	40154	3	1-7
WT2	133.784	1124	37.378	16	69	352.935	297.735	5000.6	42013	4	1-7
WT3	133.784	1124	42.157	17	67	343.275	260.475	5640	47385	4	1-7
WT4	133.784	1124	37.335	17	58	378.465	234.255	4994.77	41964	5	2-8
WT5	133.784	1124	39.908	15	67	357.075	264.615	5339.1	44857	6	3-9
WT6	133.784	1124	37.314	16	58	341.895	288.075	4992.03	41941	4	1-7
WT8	133.784	1124	33.886	11	59	345.345	261.855	4533.42	38088	6	3-9
WT9	133.784	1124	35.57	19	62	361.215	257.025	4758.74	39981	5	2-8
dom76192_1	133.784	1124	34.432	15	56	375.705	277.725	4606.51	38702	8	5-11
dom76192_2	133.784	1124	37.82	18	64	355.695	257.715	5059.75	42510	5	2-8
dom76192_3	133.784	1124	37.86	19	63	338.445	260.475	5065.11	42555	6	3-9
dom76192_4	133.784	1124	39.387	17	71	319.815	226.665	5269.36	44271	6	3-9
dom76192_6	133.784	1124	40.712	19	69	341.895	245.985	5446.58	45760	5	2-8
dom76192_7	133.784	1124	40.191	16	66	362.595	243.915	5376.95	45175	6	3-9
dom76192_9	133.784	1124	32.393	13	56	361.905	263.235	4333.7	36410	10	7-13
76192 #1 hard to distinguish lobes (excluded)

### Sheet: Right Lobe Male rep2
nc82 measurements	Area	Area Pixel	Mean	Min	Max	X	Y	IntDen	RawIntDen	Zslice	Slices Opened		Signal Amount: RawIntDen - (Area x MeanBG_foramen)	Normalized Percentage foramen		mean foramen normalized	mean foramen normalized %
dom44733_1	7538.92	63339	146.324	21	566	284.452	230.632	1.10313e+06	9268029	18	15-21		6.23054e+06	217.404		98.368	216.497
dom44733_2* (image for publication)	7806.73	65589	185.263	19	786	276.517	207.862	1.4463e+06	12151197	18	15-21		9.19838e+06	320.961		140.243	308.66
dom44733_4	7646.05	64239	118.97	18	492	297.217	234.427	909648	7642499	20	17-23		5.05759e+06	176.476		78.731	173.278
dom44733_5	7278.62	61152	132.062	22	596	293.422	209.76	961229	8075858	21	18-24		5.33545e+06	186.171		87.249	192.026
dom44733_6	7113.89	59768	116.411	19	426	301.875	266.685	828138	6957679	20	17-23		4.35454e+06	151.944		72.857	160.35
dom44733_7	7189.59	60404	137.154	24	461	288.592	242.19	986082	8284664	18	15-21		5.23879e+06	182.798		86.729	190.881
dom44733_8	7770.55	65285	108.359	18	394	299.287	215.452	842007	7074207	19	16-22		4.34738e+06	151.694		66.591	146.56
dom44733_9	7475.84	62809	79.943	16	233	297.907	256.162	597640	5021131	22	19-25		2.64086e+06	92.1481		42.046	92.5387
dom44733_10	7475.84	62809	108.953	18	359	320.332	206.482	814515	6843224	20	17-23		4.00953e+06	139.906		63.837	140.498
WT_2	6998.19	58796	98.385	20	280	307.05	210.277	688515	5784628	16	13-19		2.98588e+06	104.187		50.784	111.77
WT_3	6943.2	58334	82.897	17	252	285.315	252.022	575569	4835702	16	13-19		2.26831e+06	79.1485		38.885	85.5817
WT_4* (image for publication)	7837.56	65848	106.728	14	396	294.63	238.912	836486	7027819	15	12-18		4.22855e+06	147.548		64.217	141.335
WT_5	6713.01	56400	84.286	19	243	307.74	239.43	565815	4753753	16	13-19		2.21096e+06	77.1475		39.201	86.2772
WT_6	6207.75	52155	100.103	22	317	333.442	289.972	621417	5220893	17	14-20		2.48077e+06	86.5622		47.565	104.685
WT_7	7119.96	59819	65.294	15	171	301.012	244.432	464889	3905813	17	14-20		1.33198e+06	46.4771		22.267	49.0073
WT_8	8766.55	73653	138.426	22	607	317.917	217.177	1.21352e+06	10195484	16	13-19		6.5459e+06	228.408		88.875	195.604
WT_9	7708.3	64762	77.542	17	241	297.217	263.925	597719	5021795	18	15-21		2.16819e+06	75.6551		33.479	73.6837
WT_10	7912.9	66481	59.187	16	137	290.317	269.272	468342	3934822	18	15-21		1.57242e+06	54.8668		23.652	52.0555
dom76192_1	6687.54	56186	111.34	20	420	295.147	266.685	744593	6255767	16	13-19		3.72807e+06	130.084		66.352	146.034
dom76192_2	5469.44	45952	105.671	20	352	301.185	234.945	577962	4855805	15	12-18		2.89751e+06	101.104		63.055	138.777
dom76192_3	6610.65	55540	93.58	21	307	307.05	238.05	618627	5197453	13	10-16		2.86227e+06	99.874		51.535	113.423
dom76192_4	7251	60920	114.614	22	382	289.972	240.81	831067	6982289	14	11-17		4.06166e+06	141.725		66.672	146.738
dom76192_5	7485.84	62893	201.269	23	1163	290.317	227.527	1.50667e+06	12658402	15	12-18		9.75319e+06	340.32		155.076	341.306
dom76192_6* (image for publication)	7485.84	62893	139.426	22	558	293.077	257.197	1.04372e+06	8768929	15	12-18		5.80881e+06	202.688		92.36	203.274
dom76192_7	8440.06	70910	149.571	22	590	302.565	223.732	1.26239e+06	10606068	14	11-17		7.62182e+06	265.95		107.486	236.565
dom76192_8	6780.62	56968	98.212	17	381	328.785	221.835	665937	5594932	15	12-18		3.08982e+06	107.814		54.238	119.372
dom76192_9	6659.69	55952	80.111	19	265	290.145	246.33	533513	4482365	16	13-19		2.0273e+06	70.7392		36.233	79.7449
dom76192_10	7813.52	65646	93.014	18	291	295.665	220.627	726763	6105971	15	12-18		3.2784e+06	114.394		49.941	109.915
													Average WT			Average WT
													2.86589e+06			45.4361
Background nc82 (foramen)
	Area	Area Pixel	Mean	Min	Max	X	Y	IntDen	RawIntDen	Zslice	Slices Opened
dom44733_1	133.784	1124	47.956	21	89	342.585	241.155	6415.69	53902	18	15-21
dom44733_2	133.784	1124	45.02	19	72	333.615	223.215	6022.9	50602	18	15-21
dom44733_4	133.784	1124	40.239	18	68	360.525	258.405	5383.38	45229	20	17-23
dom44733_5	133.784	1124	44.813	19	78	352.245	263.235	5995.29	50370	21	18-24
dom44733_6	133.784	1124	43.554	21	79	356.385	283.245	5826.87	48955	20	17-23
dom44733_7	133.784	1124	50.425	20	84	338.445	261.165	6746.1	56678	18	15-21
dom44733_8	133.784	1124	41.768	21	69	350.865	245.295	5587.87	46947	19	16-22
dom44733_9	133.784	1124	37.897	15	67	363.285	272.895	5069.99	42596	22	19-25
dom44733_10	133.784	1124	45.116	20	77	367.425	235.635	6035.76	50710	20	17-23
WT_2	133.784	1124	47.601	19	76	352.935	243.225	6368.19	53503	16	13-19
WT_3	133.784	1124	44.012	19	76	342.585	241.845	5888.17	49470	16	13-19
WT_4	133.784	1124	42.511	22	69	350.175	253.575	5687.25	47782	15	12-18
WT_5	133.784	1124	45.085	19	85	359.145	258.405	6031.71	50676	16	13-19
WT_6	133.784	1124	52.538	25	94	381.915	278.415	7028.78	59053	17	14-20
WT_7	133.784	1124	43.027	19	73	361.215	257.025	5756.29	48362	17	14-20
WT_8	133.784	1124	49.551	24	78	364.665	252.195	6629.1	55695	16	13-19
WT_9	133.784	1124	44.063	20	76	354.315	280.485	5894.95	49527	18	15-21
WT_10	133.784	1124	35.535	17	61	353.625	267.375	4753.98	39941	18	15-21
dom76192_1	133.784	1124	44.988	20	74	351.555	279.105	6018.74	50567	16	13-19
dom76192_2	133.784	1124	42.616	19	76	346.035	261.855	5701.3	47900	15	12-18
dom76192_3	133.784	1124	42.045	19	70	362.595	248.055	5625	47259	13	10-16
dom76192_4	133.784	1124	47.942	20	82	347.415	230.805	6413.9	53887	14	11-17
dom76192_5	133.784	1124	46.193	20	77	352.245	243.915	6179.9	51921	15	12-18
dom76192_6	133.784	1124	47.066	17	80	358.455	265.305	6296.66	52902	15	12-18
dom76192_7	133.784	1124	42.085	16	71	363.285	237.015	5630.36	47304	14	11-17
dom76192_8	133.784	1124	43.974	20	70	379.155	242.535	5883.05	49427	15	12-18
dom76192_9	133.784	1124	43.878	21	76	345.345	248.055	5870.19	49319	16	13-19
dom76192_10	133.784	1124	43.073	20	74	356.385	240.465	5762.48	48414	15	12-18
WT #7 tissue is covering portion of left lobe (excluded)

### Sheet: Left Lobe Male rep2
nc82 measurements	Area	Area Pixel	Mean	Min	Max	X	Y	IntDen	RawIntDen	Zslice	Slices Opened		Signal Amount: RawIntDen - (Area x MeanBG_foramen)	Normalized Percentage foramen		mean foramen normalized	mean foramen normalized %
dom44733_1	6993.43	58756	143.645	21	512	388.815	209.76	1.00457e+06	8439987	18	15-21		5.62228e+06	221.612		95.689	239.226
dom44733_2* (image for publication)	7419.07	62332	132.371	19	417	384.33	195.615	982068	8250938	18	15-21		5.44475e+06	214.614		87.351	218.381
dom44733_4	7160.54	60160	124.032	16	526	425.73	244.605	888138	7461778	20	17-23		5.041e+06	198.699		83.793	209.485
dom44733_5	7211.96	60592	93.407	20	431	419.175	217.005	673650	5659737	21	18-24		2.94443e+06	116.059		48.594	121.487
dom44733_6	6355.94	53400	111.735	18	392	408.825	276.69	710179	5966639	20	17-23		3.64086e+06	143.51		68.181	170.455
dom44733_7	6995.34	58772	151.149	23	473	386.055	235.635	1.05734e+06	8883334	18	15-21		5.91976e+06	233.337		100.724	251.813
dom44733_8	7218.63	60648	91.226	18	248	397.44	213.727	658527	5532680	19	16-22		2.99953e+06	118.232		49.458	123.647
dom44733_9	7617.12	63996	78.874	17	249	421.762	242.19	600790	5047597	22	19-25		2.62234e+06	103.364		40.977	102.444
dom44733_10	7278.14	61148	96.945	17	367	418.83	226.665	705581	5928010	20	17-23		3.16926e+06	124.921		51.829	129.574
WT_2	7486.2	62896	105.306	21	316	409.86	235.635	788342	6623332	16	13-19		3.62942e+06	143.06		57.705	144.265
WT_3	7898.98	66364	83.777	18	263	401.235	252.54	661750	5559755	16	13-19		2.63894e+06	104.018		39.765	99.4139
WT_4* (image for publication)	7372.89	61944	89.361	16	225	398.13	234.6	658846	5535360	15	12-18		2.90206e+06	114.389		46.85	117.127
WT_5	7533.81	63296	68.225	16	177	413.31	276	513992	4318350	16	13-19		1.46465e+06	57.7316		23.14	57.8508
WT_6	6266.43	52648	66.197	23	140	422.28	239.085	414819	3485139	17	14-20		719118	28.3452		13.659	34.148
WT_7	8132.74	68328	82.072	17	323	412.275	240.12	667469	5607805	17	14-20		2.66786e+06	105.158		39.045	97.6139
WT_8	7628.55	64092	122.744	20	452	421.59	249.09	936357	7866894	16	13-19		4.69107e+06	184.906		73.193	182.985
WT_9	7146.26	60040	88.799	19	250	409.86	269.618	634578	5331471	18	15-21		2.68593e+06	105.87		44.736	111.842
WT_10	7792.81	65472	57.437	17	142	405.72	230.805	447594	3760503	18	15-21		1.43396e+06	56.5217		21.902	54.7558
dom76192_1	5886.98	49460	149.391	19	587	411.585	271.17	879463	7388894	16	13-19		5.16379e+06	203.539		104.403	261.011
dom76192_2	6071.7	51012	108.748	20	425	393.645	243.57	660285	5547448	15	12-18		3.37352e+06	132.973		66.132	165.332
dom76192_3	7222.44	60680	141.349	18	552	420.21	241.155	1.02089e+06	8577081	13	10-16		6.02579e+06	237.516		99.304	248.263
dom76192_4	7516.67	63152	135.105	18	537	399.51	207.69	1.01554e+06	8532157	14	11-17		5.50452e+06	216.97		87.163	217.911
dom76192_5	7654.26	64308	186.348	21	917	404.34	211.657	1.42635e+06	11983658	15	12-18		9.01308e+06	355.265		140.155	350.392
dom76192_6* (image for publication)	7219.58	60656	130.567	17	480	406.065	230.115	942637	7919655	15	12-18		5.06482e+06	199.638		83.501	208.755
dom76192_7	6691.35	56218	106.274	19	401	414.172	219.765	711116	5974509	14	11-17		3.60857e+06	142.238		64.189	160.475
dom76192_8	6682.06	56140	97.736	19	416	437.115	250.125	653079	5486905	15	12-18		3.0182e+06	118.967		53.762	134.407
dom76192_9	6632.55	55724	88.44	18	282	388.47	232.875	586583	4928237	16	13-19		2.48318e+06	97.8786		44.562	111.407
dom76192_10	7688.18	64593	108.063	19	426	408.307	209.932	830811	6980140	15	12-18		4.19793e+06	165.468		64.99	162.477
													Average WT			Average WT
													2.537e+06			39.9994
Background nc82 (foramen)
	Area	Area Pixel	Mean	Min	Max	X	Y	IntDen	RawIntDen	Zslice	Slices Opened
dom44733_1	133.784	1124	47.956	21	89	342.585	241.155	6415.69	53902	18	15-21
dom44733_2	133.784	1124	45.02	19	72	333.615	223.215	6022.9	50602	18	15-21
dom44733_4	133.784	1124	40.239	18	68	360.525	258.405	5383.38	45229	20	17-23
dom44733_5	133.784	1124	44.813	19	78	352.245	263.235	5995.29	50370	21	18-24
dom44733_6	133.784	1124	43.554	21	79	356.385	283.245	5826.87	48955	20	17-23
dom44733_7	133.784	1124	50.425	20	84	338.445	261.165	6746.1	56678	18	15-21
dom44733_8	133.784	1124	41.768	21	69	350.865	245.295	5587.87	46947	19	16-22
dom44733_9	133.784	1124	37.897	15	67	363.285	272.895	5069.99	42596	22	19-25
dom44733_10	133.784	1124	45.116	20	77	367.425	235.635	6035.76	50710	20	17-23
WT_2	133.784	1124	47.601	19	76	352.935	243.225	6368.19	53503	16	13-19
WT_3	133.784	1124	44.012	19	76	342.585	241.845	5888.17	49470	16	13-19
WT_4	133.784	1124	42.511	22	69	350.175	253.575	5687.25	47782	15	12-18
WT_5	133.784	1124	45.085	19	85	359.145	258.405	6031.71	50676	16	13-19
WT_6	133.784	1124	52.538	25	94	381.915	278.415	7028.78	59053	17	14-20
WT_7	133.784	1124	43.027	19	73	361.215	257.025	5756.29	48362	17	14-20
WT_8	133.784	1124	49.551	24	78	364.665	252.195	6629.1	55695	16	13-19
WT_9	133.784	1124	44.063	20	76	354.315	280.485	5894.95	49527	18	15-21
WT_10	133.784	1124	35.535	17	61	353.625	267.375	4753.98	39941	18	15-21
dom76192_1	133.784	1124	44.988	20	74	351.555	279.105	6018.74	50567	16	13-19
dom76192_2	133.784	1124	42.616	19	76	346.035	261.855	5701.3	47900	15	12-18
dom76192_3	133.784	1124	42.045	19	70	362.595	248.055	5625	47259	13	10-16
dom76192_4	133.784	1124	47.942	20	82	347.415	230.805	6413.9	53887	14	11-17
dom76192_5	133.784	1124	46.193	20	77	352.245	243.915	6179.9	51921	15	12-18
dom76192_6	133.784	1124	47.066	17	80	358.455	265.305	6296.66	52902	15	12-18
dom76192_7	133.784	1124	42.085	16	71	363.285	237.015	5630.36	47304	14	11-17
dom76192_8	133.784	1124	43.974	20	70	379.155	242.535	5883.05	49427	15	12-18
dom76192_9	133.784	1124	43.878	21	76	345.345	248.055	5870.19	49319	16	13-19
dom76192_10	133.784	1124	43.073	20	74	356.385	240.465	5762.48	48414	15	12-18
WT #7 tissue is covering portion of left lobe (excluded)

### Sheet: Right Lobe Female rep2
nc82 measurements	Area	Area Pixel	Mean	Min	Max	X	Y	IntDen	RawIntDen	Zslice	Slices Opened		Signal Amount: RawIntDen - (Area x MeanBG_foramen)	Normalized Percentage foramen		mean foramen normalized	mean foramen normalized %
dom44733_1	7660.69	64362	161.745	26	813	288.765	263.752	1.23907e+06	10410202	20	17-23		7.1717e+06	131.214		111.428	136.523
dom44733_2	7282.9	61188	140.022	19	592	403.822	203.55	1.01977e+06	8567685	18	15-21		5.60215e+06	102.497		91.556	112.176
dom44733_3	7095.56	59614	177.723	21	850	339.997	324.645	1.26105e+06	10594800	16	13-19		7.7285e+06	141.401		129.642	158.839
dom44733_4	7968.84	66951	150.996	22	830	285.142	250.297	1.20327e+06	10109353	16	13-19		6.86625e+06	125.626		102.556	125.653
dom44733_5	7835.89	65834	129.338	21	520	292.905	212.002	1.01348e+06	8514855	17	14-20		5.47668e+06	100.202		83.189	101.925
dom44733_6	6840.72	57473	252.885	18	2550	292.387	259.267	1.72992e+06	14534068	16	13-19		1.05699e+07	193.387		183.91	225.33
dom44733_7* (image for publication)	8038.95	67540	288.49	17	2093	302.392	236.67	2.31916e+06	19484640	14	11-17		1.5822e+07	289.481		234.261	287.02
dom44733_8	7513.81	63128	116.935	21	544	296.355	257.542	878625	7381850	16	13-19		4.58881e+06	83.9575		72.691	89.0622
dom44733_9	7929.44	66620	146.796	23	458	292.387	249.09	1.16401e+06	9779559	16	13-19		6.28994e+06	115.081		94.415	115.679
dom44733_10	7282.9	61188	168.384	16	762	293.94	260.302	1.22632e+06	10303057	14	11-17		7.32485e+06	134.016		119.711	146.672
WT_1* (image for publication)	7771.62	65294	139.425	18	692	288.075	241.672	1.08356e+06	9103597	18	15-21		6.30516e+06	115.36		96.566	118.314
WT_2	8576.94	72060	91.102	18	363	301.185	219.765	781373	6564782	17	14-20		3.27056e+06	59.8385		45.387	55.6089
WT_3	8190.35	68812	156.854	21	657	290.835	234.945	1.28469e+06	10793469	18	15-21		7.41459e+06	135.658		107.751	132.018
WT_4	7860.89	66044	104.831	21	405	290.145	237.705	824065	6923461	18	15-21		3.88385e+06	71.0594		58.807	72.0513
WT_5	8272.71	69504	111.001	15	471	296.7	255.472	918282	7715032	19	16-22		4.88705e+06	89.4141		70.313	86.1486
WT_7	7715.56	64823	163.598	18	700	304.462	246.157	1.26225e+06	10604931	21	18-24		7.39353e+06	135.273		114.057	139.744
WT_9	7431.44	62436	134.783	21	655	310.5	238.74	1.00163e+06	8415320	23	20-26		5.5924e+06	102.319		89.57	109.743
WT_10	8404.95	70615	119.816	21	446	284.107	256.852	1.00705e+06	8460793	23	20-26		4.97799e+06	91.0779		70.495	86.3716
dom76192_1	8375.08	70364	217.28	22	998	279.45	233.392	1.81973e+06	15288674	18	15-21		1.17112e+07	214.269		166.437	203.921
dom76192_2	8776.43	73736	152.445	20	664	298.597	266.34	1.33792e+06	11240698	18	15-21		7.6937e+06	140.765		104.341	127.84
dom76192_3	8146.78	68446	153.606	20	652	293.25	249.607	1.25139e+06	10513694	18	15-21		7.37216e+06	134.882		107.708	131.966
dom76192_4	7635.69	64152	135.622	18	518	288.765	248.745	1.03557e+06	8700403	18	15-21		5.43815e+06	99.4969		84.77	103.862
dom76192_5	7675.21	64484	359.357	20	1736	302.392	240.12	2.75814e+06	23172756	16	13-19		2.01272e+07	368.25		312.128	382.424
dom76192_6	8668	72825	63.483	15	218	288.592	223.732	550273	4623171	17	14-20		2.00926e+06	36.7617		27.59	33.8037
dom76192_7* (image for publication)	8407.09	70633	192.53	20	1015	247.192	218.902	1.61862e+06	13598981	16	13-19		1.03092e+07	188.619		145.955	178.826
dom76192_8	7798.99	65524	178.988	21	794	278.76	254.955	1.39593e+06	11728003	16	13-19		8.81887e+06	161.351		134.59	164.902
dom76192_9	7702.82	64716	179.99	13	918	281.002	249.78	1.38643e+06	11648225	17	14-20		8.46083e+06	154.8		130.738	160.182
dom76192_10	6963.44	58504	100.493	16	342	278.07	254.437	699775	5879223	20	17-23		3.38765e+06	61.9809		57.905	70.9461
													Average WT			Average WT
													5.46564e+06			81.6183
Background nc82 (foramen)
	Area	Area Pixel	Mean	Min	Max	X	Y	IntDen	RawIntDen	Zslice	Slices Opened
dom44733_1	133.784	1124	50.317	26	84	350.175	284.625	6731.58	56556	20	17-23
dom44733_2	133.784	1124	48.466	21	83	383.985	263.925	6484.01	54476	18	15-21
dom44733_3	133.784	1124	48.081	24	77	341.895	262.545	6432.47	54043	16	13-19
dom44733_4	133.784	1124	48.44	23	82	351.555	258.405	6480.44	54446	16	13-19
dom44733_5	133.784	1124	46.149	24	86	347.415	243.915	6174.06	51872	17	14-20
dom44733_6	133.784	1124	68.975	30	123	343.275	267.375	9227.77	77528	16	13-19
dom44733_7	133.784	1124	54.229	23	90	355.695	245.295	7254.93	60953	14	11-17
dom44733_8	133.784	1124	44.244	20	75	352.245	252.885	5919.11	49730	16	13-19
dom44733_9	133.784	1124	52.381	23	88	347.415	281.175	7007.72	58876	16	13-19
dom44733_10	133.784	1124	48.673	22	83	352.935	245.295	6511.74	54709	14	11-17
WT_1	133.784	1124	42.859	20	76	348.795	252.885	5733.91	48174	18	15-21
WT_2	133.784	1124	45.715	21	86	358.455	224.595	6115.98	51384	17	14-20
WT_3	133.784	1124	49.103	25	81	350.865	287.385	6569.23	55192	18	15-21
WT_4	133.784	1124	46.024	18	76	356.385	253.575	6157.28	51731	18	15-21
WT_5	133.784	1124	40.688	17	68	355.005	264.615	5443.37	45733	19	16-22
WT_7	133.784	1124	49.541	19	83	362.595	254.265	6627.79	55684	21	18-24
WT_9	133.784	1124	45.213	22	77	360.525	239.775	6048.73	50819	23	20-26
WT_10	133.784	1124	49.321	25	75	346.035	256.335	6598.39	55437	23	20-26
dom76192_1	133.784	1124	50.843	23	92	347.415	239.085	6801.92	57147	18	15-21
dom76192_2	133.784	1124	48.104	21	81	357.075	282.555	6435.56	54069	18	15-21
dom76192_3	133.784	1124	45.898	20	73	354.315	265.305	6140.38	51589	18	15-21
dom76192_4	133.784	1124	50.852	20	91	344.655	303.255	6803.23	57158	18	15-21
dom76192_5	133.784	1124	47.229	20	77	366.735	247.365	6318.44	53085	16	13-19
dom76192_6	133.784	1124	35.893	16	60	346.035	203.895	4801.94	40344	17	14-20
dom76192_7	133.784	1124	46.575	18	78	297.045	243.915	6230.96	52350	16	13-19
dom76192_8	133.784	1124	44.398	20	77	333.615	230.805	5939.7	49903	16	13-19
dom76192_9	133.784	1124	49.252	24	88	339.135	257.715	6589.1	55359	17	14-20
dom76192_10	133.784	1124	42.588	21	69	348.795	279.105	5697.61	47869	20	17-23
WT #3 tissue in the foramen (excluded)
WT #5 tissue covering left lobe (excluded)
WT #9 cant see left lobe (excluded)
76192 #6 tissue in the foramen (excluded)

### Sheet: Left Lobe Female rep2
nc82 measurements	Area	Area Pixel	Mean	Min	Max	X	Y	IntDen	RawIntDen	Zslice	Slices Opened		Signal Amount: RawIntDen - (Area x MeanBG_foramen)	Normalized Percentage foramen		mean foramen normalized	mean foramen normalized %
dom44733_1	7395.74	62136	165.946	23	773	402.615	252.885	1.22729e+06	10311230	20	17-23		7.18473e+06	169.806		115.629	178.48
dom44733_2	7918.02	66524	148.308	24	596	409.17	317.055	1.17431e+06	9866066	18	15-21		6.64191e+06	156.977		99.842	154.112
dom44733_3	7414.66	62295	178.91	19	860	314.123	216.142	1.32656e+06	11145217	16	13-19		8.15001e+06	192.62		130.829	201.942
dom44733_4	7496.19	62980	277.097	23	1433	393.645	219.075	2.07717e+06	17451543	16	13-19		1.44008e+07	340.353		228.657	352.945
dom44733_5	7276	61130	112.015	20	354	407.445	221.317	815022	6847483	17	14-20		4.02639e+06	95.1611		65.866	101.668
dom44733_6	5837.34	49043	220.694	24	928	390.712	242.362	1.28826e+06	10823473	16	13-19		7.44073e+06	175.857		151.719	234.187
dom44733_7* (image for publication)	7691.87	64624	295.942	25	2643	411.585	242.535	2.27635e+06	19124937	14	11-17		1.56204e+07	369.179		241.713	373.097
dom44733_8	7654.26	64308	100.629	17	424	407.445	248.572	770243	6471274	16	13-19		3.62603e+06	85.6988		56.385	87.0334
dom44733_9	7584.03	63718	151.104	25	672	403.995	255.817	1.14598e+06	9628050	16	13-19		6.29044e+06	148.67		98.723	152.384
dom44733_10	5865.31	49278	179.922	22	887	407.617	244.605	1.0553e+06	8866177	14	11-17		6.46767e+06	152.859		131.249	202.59
WT_1* (image for publication)	7242.43	60848	144.906	16	682	400.89	245.467	1.04947e+06	8817213	18	15-21		6.20933e+06	146.753		102.047	157.515
WT_2	7801.97	65549	85.15	20	252	418.657	240.982	664341	5581521	17	14-20		2.58495e+06	61.0935		39.435	60.8701
WT_3	7422.04	62357	131.439	19	508	407.962	253.747	975544	8196127	18	15-21		5.13421e+06	121.344		82.336	127.09
WT_4	8563.61	71948	124.585	16	432	411.93	223.215	1.0669e+06	8963657	18	15-21		5.65232e+06	133.589		78.561	121.263
WT_5	8008.24	67282	73.939	17	235	413.655	247.882	592121	4974764	19	16-22		2.23719e+06	52.8746		33.251	51.3248
WT_7	7619.98	64020	167.613	19	898	423.66	278.933	1.27721e+06	10730564	21	18-24		7.55895e+06	178.651		118.072	182.251
WT_9	7967.53	66940	60.404	18	170	438.15	260.13	481273	4043461	23	20-26		1.0169e+06	24.0338		15.191	23.4481
WT_10	8326.51	69956	98.712	19	589	402.097	247.02	821929	6905516	23	20-26		3.45522e+06	81.6617		49.391	76.2377
dom76192_1	7668.31	64426	148.869	26	473	395.025	205.792	1.14158e+06	9591057	18	15-21		6.31545e+06	149.261		98.026	151.309
dom76192_2	8043.71	67580	163.457	20	639	413.827	263.58	1.3148e+06	11046449	18	15-21		7.79558e+06	184.243		115.353	178.054
dom76192_3	8386.5	70460	134.183	20	486	408.48	233.737	1.12532e+06	9454515	18	15-21		6.22054e+06	147.018		88.285	136.273
dom76192_4	7756.62	65168	148.739	20	583	418.14	265.65	1.15371e+06	9693007	18	15-21		6.37908e+06	150.765		97.887	151.094
dom76192_5	7370.62	61925	178.17	24	650	420.037	229.252	1.31322e+06	11033180	16	13-19		8.10852e+06	191.639		130.941	202.115
dom76192_6	8979.72	75444	48.557	16	113	415.725	219.765	436028	3663335	17	14-20		955424	22.5808		12.664	19.5476
dom76192_7* (image for publication)	8984.36	75483	181.828	17	878	357.247	236.497	1.63361e+06	13724901	16	13-19		1.02093e+07	241.289		135.253	208.77
dom76192_8	8166.07	68608	155.142	19	723	360.87	178.365	1.2669e+06	10643984	16	13-19		7.59793e+06	179.572		110.744	170.939
dom76192_9	7730.44	64948	141.666	21	789	391.92	231.15	1.09514e+06	9200894	17	14-20		6.00207e+06	141.855		92.414	142.646
dom76192_10	8009.91	67296	140.615	21	680	393.3	228.045	1.12632e+06	9462849	17	14-20		6.48123e+06	153.18		96.309	148.658
													Average WT			Average WT
													4.23113e+06			64.7855
Background nc82 (foramen)
	Area		Mean	Min	Max	X	Y	IntDen	RawIntDen	Zslice	Slices Opened
dom44733_1	133.784	1124	50.317	26	84	350.175	284.625	6731.58	56556	20	17-23
dom44733_2	133.784	1124	48.466	21	83	383.985	263.925	6484.01	54476	18	15-21
dom44733_3	133.784	1124	48.081	24	77	341.895	262.545	6432.47	54043	16	13-19
dom44733_4	133.784	1124	48.44	23	82	351.555	258.405	6480.44	54446	16	13-19
dom44733_5	133.784	1124	46.149	24	86	347.415	243.915	6174.06	51872	17	14-20
dom44733_6	133.784	1124	68.975	30	123	343.275	267.375	9227.77	77528	16	13-19
dom44733_7	133.784	1124	54.229	23	90	355.695	245.295	7254.93	60953	14	11-17
dom44733_8	133.784	1124	44.244	20	75	352.245	252.885	5919.11	49730	16	13-19
dom44733_9	133.784	1124	52.381	23	88	347.415	281.175	7007.72	58876	16	13-19
dom44733_10	133.784	1124	48.673	22	83	352.935	245.295	6511.74	54709	14	11-17
WT_1	133.784	1124	42.859	20	76	348.795	252.885	5733.91	48174	18	15-21
WT_2	133.784	1124	45.715	21	86	358.455	224.595	6115.98	51384	17	14-20
WT_3	133.784	1124	49.103	25	81	350.865	287.385	6569.23	55192	18	15-21
WT_4	133.784	1124	46.024	18	76	356.385	253.575	6157.28	51731	18	15-21
WT_5	133.784	1124	40.688	17	68	355.005	264.615	5443.37	45733	19	16-22
WT_7	133.784	1124	49.541	19	83	362.595	254.265	6627.79	55684	21	18-24
WT_9	133.784	1124	45.213	22	77	360.525	239.775	6048.73	50819	23	20-26
WT_10	133.784	1124	49.321	25	75	346.035	256.335	6598.39	55437	23	20-26
dom76192_1	133.784	1124	50.843	23	92	347.415	239.085	6801.92	57147	18	15-21
dom76192_2	133.784	1124	48.104	21	81	357.075	282.555	6435.56	54069	18	15-21
dom76192_3	133.784	1124	45.898	20	73	354.315	265.305	6140.38	51589	18	15-21
dom76192_4	133.784	1124	50.852	20	91	344.655	303.255	6803.23	57158	18	15-21
dom76192_5	133.784	1124	47.229	20	77	366.735	247.365	6318.44	53085	16	13-19
dom76192_6	133.784	1124	35.893	16	60	346.035	203.895	4801.94	40344	17	14-20
dom76192_7	133.784	1124	46.575	18	78	297.045	243.915	6230.96	52350	16	13-19
dom76192_8	133.784	1124	44.398	20	77	333.615	230.805	5939.7	49903	16	13-19
dom76192_9	133.784	1124	49.252	24	88	339.135	257.715	6589.1	55359	17	14-20
dom76192_10	133.784	1124	44.306	22	72	344.655	272.205	5927.44	49800	17	14-20
WT #3 tissue in the foramen (excluded)
WT #5 tissue covering left lobe (excluded)
WT #9 cant see left lobe (excluded)
76192 #6 tissue in the foramen (excluded)
